# Integration of multi-omics data reveals interplay between brassinosteroid and TORC signaling in Arabidopsis

**DOI:** 10.1101/2022.03.11.484017

**Authors:** Christian Montes, Ping Wang, Ching-Yi Liao, Trevor M Nolan, Gaoyuan Song, Natalie M Clark, J. Mitch Elmore, Hongqing Guo, Diane C Bassham, Yanhai Yin, Justin W Walley

## Abstract

Brassinosteroids (BR) and Target of Rapamycin Complex (TORC) are two major actors coordinating plant growth and stress responses. BRs function through a signaling pathway to extensively regulate gene expression and TORC is known to regulate translation and autophagy. Recent studies revealed that these two pathways crosstalk, but a system-wide view of their interplay is still missing. Thus, we quantified the level of 23,975 transcripts, 11,183 proteins, and 27,887 phosphorylation sites in wild-type Arabidopsis and in mutants with altered levels of either BRASSINOSTEROID INSENSITIVE 2 (BIN2) or REGULATORY ASSOCIATED PROTEIN OF TOR 1B (RAPTOR1B), two key players in BR and TORC signaling, respectively. We found that perturbation of BIN2 or RAPTOR1B levels affects a common set of gene-products involved in growth and stress responses. Furthermore, we used the multi-omic data to reconstruct an integrated signaling network. We screened 41 candidate genes identified from the reconstructed network and found that loss of function mutants of many of these proteins led to an altered BR response and/or modulated autophagy activity. Altogether, these results establish a predictive network that defines different layers of molecular interactions between BR-or TORC-regulated growth and autophagy.
