## Supplemental Dataset 7 for "Integration of multi-omics data reveals interplay between brassinosteroid and TORC signaling in Arabidopsis"

### Sheet: Readme
Supplemental data set S7: Activation loop coordinates for Arabidopsis thaliana kinases and list of kinases with activation state being modified in bin2D/WT, bin2TWT, or raptor1b/WT
DataS7A:	List of identified A-loop coordinates for Arabidopsis thaliana kinases
DataS7B:	Kinases with differential phosphorylation inside their A-loop coordinates (activated kinases) on bin2D/WT, bin2T/WT, or raptor1b/WT

### Sheet: DataS7A-Ath_full_A-loop_list
Arabidopsis thaliana kinase activation loop coordinates
Accession	Gene symbol	startPos	endPos
AT1G01140.1	CIPK9	159	179
AT1G01140.2	CIPK9	159	179
AT1G01140.3	CIPK9	159	179
AT1G01450.1	AT1G01450	176	433
AT1G01540.1	AT1G01540	297	313
AT1G01540.2	AT1G01540	297	313
AT1G01560.1	MPK11	185	434
AT1G01560.2	MPK11	183	206
AT1G01740.1	BSK4	197	460
AT1G01740.2	BSK4	197	460
AT1G02880.3	TPK1	166	415
AT1G02880.4	TPK1	215	390
AT1G02970.1	WEE1	388	408
AT1G03740.1	AT1G03740	354	375
AT1G03740.2	AT1G03740	354	375
AT1G03920.1	AT1G03920	277	300
AT1G03930.1	ADK1	148	178
AT1G04440.1	CKL13	148	178
AT1G04700.1	AT1G04700	916	930
AT1G05100.1	MAPKKK18	148	164
AT1G05700.1	AT1G05700	715	1006
AT1G06390.1	GSK1	213	235
AT1G06390.2	GSK1	213	235
AT1G06700.1	PTI11	219	523
AT1G06700.2	PTI11	219	523
AT1G06840.1	AT1G06840	766	782
AT1G07150.1	MAPKKK13	167	183
AT1G07150.2	MAPKKK13	153	169
AT1G07550.1	AT1G07550	701	717
AT1G07560.1	AT1G07560	709	725
AT1G07570.1	APK1A	220	236
AT1G07570.2	APK1A	220	236
AT1G07570.3	APK1A	234	250
AT1G07650.1	AT1G07650	822	838
AT1G07650.2	AT1G07650	828	844
AT1G07870.1	AT1G07870	247	263
AT1G07870.2	AT1G07870	247	263
AT1G07880.1	ATMPK13	178	427
AT1G07880.2	ATMPK13	176	199
AT1G08590.1	PXL1	873	1182
AT1G08650.1	PPCK1	158	172
AT1G08650.2	PPCK1	158	172
AT1G08720.1	EDR1	809	823
AT1G09000.1	NP1	214	230
AT1G09440.1	AT1G09440	300	316
AT1G09450.1	Haspin	463	597
AT1G09600.1	AT1G09600	304	325
AT1G09840.1	SK41	226	248
AT1G09840.2	SK41	226	248
AT1G09840.3	SK41	226	248
AT1G09840.4	SK41	226	248
AT1G09840.5	SK41	226	248
AT1G09840.6	SK41	226	248
AT1G09970.1	LRR XI-23	824	1135
AT1G09970.2	LRR XI-23	824	1137
AT1G10210.1	MPK1	175	198
AT1G10210.2	MPK1	175	198
AT1G10620.1	PERK11	511	527
AT1G10700.1	PRS3	239	574
AT1G10900.1	PIP5K7	470	910
AT1G10940.1	SNRK2.4	142	162
AT1G10940.2	SNRK2.4	150	170
AT1G11050.1	AT1G11050	443	459
AT1G11130.1	SUB	646	937
AT1G11280.1	AT1G11280	657	673
AT1G11280.2	AT1G11280	647	663
AT1G11280.3	AT1G11280	635	651
AT1G11280.4	AT1G11280	645	661
AT1G11300.1	AT1G11300	651	667
AT1G11330.1	AT1G11330	664	680
AT1G11330.2	AT1G11330	666	682
AT1G11340.1	RKS1	725	741
AT1G11350.1	SD1-13	654	670
AT1G11410.1	AT1G11410	665	681
AT1G12460.1	AT1G12460	744	760
AT1G12580.1	PEPKR1	188	202
AT1G12680.1	PEPKR2	241	255
AT1G13350.1	AT1G13350	591	613
AT1G13350.2	AT1G13350	618	640
AT1G13640.1	PI4KG6	342	524
AT1G14000.1	VIK	304	318
AT1G14370.1	APK2A	236	252
AT1G15530.1	LECRKS1	502	518
AT1G16110.1	WAKL6	575	807
AT1G16120.1	WAKL1	576	881
AT1G16130.1	WAKL2	558	574
AT1G16150.1	WAKL4	584	600
AT1G16160.1	WAKL5	564	860
AT1G16260.1	WAKL8	532	548
AT1G16260.2	WAKL8	532	548
AT1G16270.1	AT1G16270	1013	1027
AT1G16270.2	AT1G16270	1013	1027
AT1G16440.1	RSH3	257	277
AT1G16670.1	CRPK1	186	202
AT1G16760.1	AT1G16760	591	882
AT1G17230.1	AT1G17230	945	1242
AT1G17410.1	AT1G17410	127	336
AT1G17410.2	AT1G17410	142	315
AT1G17540.1	AT1G17540	548	564
AT1G17750.1	PEPR2	940	1242
AT1G17910.1	WAKL13	598	894
AT1G18040.1	CDKD1;3	151	174
AT1G18150.1	ATMPK8	247	274
AT1G18150.2	ATMPK8	247	274
AT1G18150.3	ATMPK8	247	274
AT1G18160.1	AT1G18160	855	869
AT1G18350.1	MKK7	182	204
AT1G18390.1	AT1G18390	481	778
AT1G18390.2	AT1G18390	487	784
AT1G18670.1	IBS1	272	293
AT1G18890.1	CDPK1	207	221
AT1G19090.1	RKF2	447	726
AT1G19390.1	WAKL11	593	609
AT1G20650.1	ASG5	221	237
AT1G20930.1	CDKB2;2	154	475
AT1G21210.1	WAK4	552	568
AT1G21230.1	WAK5	550	566
AT1G21240.1	WAK3	557	573
AT1G21245.1	AT1G21245	139	280
AT1G21250.1	WAK1	551	567
AT1G21270.1	WAK2	546	562
AT1G21590.1	AT1G21590	551	567
AT1G23540.1	PERK12	512	528
AT1G23700.1	AT1G23700	154	440
AT1G24030.1	PBL28	222	238
AT1G24030.2	PBL28	208	224
AT1G24650.1	TMK2	693	709
AT1G25320.1	AT1G25320	550	566
AT1G25390.1	LRK10L-1.1	435	733
AT1G26150.1	PERK10	571	587
AT1G26270.1	PI4KG5	342	384
AT1G26970.1	PBL4	232	248
AT1G27190.1	AT1G27190	443	459
AT1G28390.1	AT1G28390	193	499
AT1G28390.2	AT1G28390	125	424
AT1G28440.1	HSL1	829	1138
AT1G29230.1	CIPK18	215	498
AT1G29720.1	RFK1	814	830
AT1G29730.1	AT1G29730	782	798
AT1G29740.1	AT1G29740	818	834
AT1G29750.1	RKF1	809	825
AT1G29750.2	RKF1	824	840
AT1G30270.1	CIPK23	171	191
AT1G30570.1	HERK2	661	677
AT1G30640.1	AT1G30640	260	283
AT1G31420.1	FEI1	449	740
AT1G31420.2	FEI1	448	738
AT1G32380.1	PRS2	229	566
AT1G32440.1	PKp3	237	602
AT1G33260.1	AT1G33260	184	200
AT1G33260.2	AT1G33260	183	199
AT1G33770.1	AT1G33770	282	303
AT1G34110.1	AT1G34110	918	1220
AT1G34210.1	SERK2	464	762
AT1G34260.1	FAB1D	1323	1616
AT1G34300.1	AT1G34300	625	641
AT1G34420.1	AT1G34420	836	852
AT1G35670.1	CDPK2	170	184
AT1G35710.1	AT1G35710	1000	1282
AT1G45160.1	AT1G45160	810	830
AT1G45160.2	AT1G45160	810	830
AT1G48210.1	AT1G48210	215	231
AT1G48210.2	AT1G48210	215	231
AT1G48480.1	RKL1	513	529
AT1G48490.1	AT1G48490	968	988
AT1G48490.2	AT1G48490	968	988
AT1G48490.3	AT1G48490	968	988
AT1G49100.1	AT1G49100	723	739
AT1G49160.1	WNK7	156	176
AT1G49160.2	WNK7	174	194
AT1G49180.1	AT1G49180	149	168
AT1G49180.2	AT1G49180	149	168
AT1G49270.1	PERK7	480	778
AT1G49340.1	ATPI4K ALPHA	1897	1918
AT1G49340.2	ATPI4K ALPHA	1897	1918
AT1G49580.1	CRK8	298	312
AT1G49730.1	AT1G49730	498	514
AT1G49730.2	AT1G49730	468	604
AT1G49730.3	AT1G49730	429	563
AT1G49730.4	AT1G49730	468	484
AT1G49820.1	MTK	142	590
AT1G50030.1	TOR	2266	2290
AT1G50030.2	TOR	2239	2263
AT1G50240.2	FU	144	168
AT1G50610.1	PRK5	519	786
AT1G50700.1	CPK33	217	231
AT1G50990.1	BSK11	219	485
AT1G51040.1	PI4KA2	394	415
AT1G51170.1	UCN	170	190
AT1G51620.1	AT1G51620	113	375
AT1G51620.2	AT1G51620	181	469
AT1G51660.1	MKK4	213	235
AT1G51790.1	AT1G51790	717	733
AT1G51800.1	IOS1	727	743
AT1G51805.1	AT1G51805	719	735
AT1G51805.2	AT1G51805	695	711
AT1G51810.1	AT1G51810	592	608
AT1G51820.1	AT1G51820	720	736
AT1G51830.1	AT1G51830	528	544
AT1G51850.1	AT1G51850	700	716
AT1G51860.1	AT1G51860	725	741
AT1G51870.1	AT1G51870	672	688
AT1G51880.1	RHS6	715	731
AT1G51890.1	AT1G51890	711	727
AT1G51890.2	AT1G51890	663	679
AT1G51910.1	AT1G51910	715	731
AT1G51940.1	LYK3	483	792
AT1G52290.1	PERK15	286	584
AT1G52540.1	AT1G52540	183	199
AT1G53050.1	AT1G53050	275	296
AT1G53090.1	SPA4	204	448
AT1G53165.1	ATMAP4K ALPHA1	153	176
AT1G53165.2	ATMAP4K ALPHA1	153	176
AT1G53165.3	ATMAP4K ALPHA1	153	176
AT1G53420.1	AT1G53420	767	783
AT1G53430.1	AT1G53430	804	820
AT1G53430.2	AT1G53430	771	787
AT1G53440.1	AT1G53440	810	826
AT1G53510.1	MPK18	168	195
AT1G53570.1	MAP3KA	356	377
AT1G53570.2	MAP3KA	356	377
AT1G53570.3	MAP3KA	356	377
AT1G53570.4	MAP3KA	356	377
AT1G53700.1	WAG1	236	256
AT1G54510.1	NEK1	146	164
AT1G54510.2	NEK1	146	164
AT1G54510.3	NEK1	146	164
AT1G54610.1	AT1G54610	259	280
AT1G54610.2	AT1G54610	259	280
AT1G54610.3	AT1G54610	259	280
AT1G54820.1	AT1G54820	298	314
AT1G54960.1	NP2	168	184
AT1G55200.1	AT1G55200	521	537
AT1G55610.1	BRL1	1000	1303
AT1G55610.2	BRL1	1012	1312
AT1G55810.2	UKL3	187	414
AT1G56120.1	AT1G56120	851	867
AT1G56130.1	AT1G56130	835	851
AT1G56140.1	AT1G56140	834	850
AT1G56145.1	AT1G56145	828	844
AT1G56145.2	AT1G56145	855	871
AT1G56720.1	AT1G56720	322	338
AT1G56720.2	AT1G56720	322	338
AT1G56720.3	AT1G56720	322	338
AT1G57700.1	AT1G57700	289	601
AT1G57870.1	SK42	225	247
AT1G57870.2	SK42	225	247
AT1G57870.3	SK42	225	247
AT1G59580.1	MPK2	175	198
AT1G59580.2	MPK2	175	198
AT1G60490.1	VPS34	689	709
AT1G60630.1	AT1G60630	497	782
AT1G60890.1	AT1G60890	486	927
AT1G60940.1	SNRK2.10	142	162
AT1G60940.2	SNRK2.10	142	162
AT1G61360.1	AT1G61360	640	656
AT1G61360.2	AT1G61360	559	575
AT1G61370.1	AT1G61370	643	659
AT1G61380.1	SD1-29	630	646
AT1G61390.1	AT1G61390	662	678
AT1G61390.2	AT1G61390	494	510
AT1G61400.1	AT1G61400	647	663
AT1G61420.1	AT1G61420	636	652
AT1G61430.1	AT1G61430	634	650
AT1G61440.1	AT1G61440	620	636
AT1G61460.1	AT1G61460	447	724
AT1G61480.1	AT1G61480	638	654
AT1G61490.1	AT1G61490	632	648
AT1G61500.1	AT1G61500	633	649
AT1G61550.1	AT1G61550	631	647
AT1G61590.1	PBL15	246	262
AT1G61610.1	AT1G61610	667	683
AT1G61640.1	AT1G61640	480	781
AT1G61860.1	AT1G61860	229	245
AT1G61950.1	CPK19	243	257
AT1G62400.1	HT1	184	198
AT1G62950.1	AT1G62950	756	1062
AT1G63430.1	AT1G63430	509	819
AT1G63430.2	AT1G63430	509	835
AT1G63500.1	BSK7	200	463
AT1G63700.1	YDA	542	563
AT1G64210.1	AT1G64210	450	742
AT1G64300.1	AT1G64300	384	646
AT1G64300.2	AT1G64300	384	646
AT1G64460.1	AT1G64460	169	299
AT1G64630.1	WNK10	162	182
AT1G65190.1	AT1G65190	189	458
AT1G65250.1	AT1G65250	192	464
AT1G65790.1	RK1	661	677
AT1G65800.1	RK2	665	681
AT1G65950.1	AT1G65950	325	658
AT1G66150.1	TMK1	734	750
AT1G66460.1	AT1G66460	272	579
AT1G66750.1	CAK4	152	175
AT1G66880.1	AT1G66880	1106	1412
AT1G66910.1	LRK10L-2.5	494	791
AT1G66920.1	LRK10L-2.4	442	738
AT1G66920.2	LRK10L-2.4	516	794
AT1G66930.1	LRK10L-2.7	491	789
AT1G66980.1	SNC4	945	961
AT1G67470.1	AT1G67470	299	561
AT1G67510.1	AT1G67510	554	570
AT1G67520.1	AT1G67520	568	750
AT1G67580.1	AT1G67580	547	570
AT1G67580.2	AT1G67580	547	570
AT1G67720.1	AT1G67720	748	764
AT1G67890.1	AT1G67890	627	641
AT1G67890.2	AT1G67890	627	641
AT1G68400.1	AT1G68400	510	800
AT1G68690.1	PERK9	517	533
AT1G68830.1	STN7	297	322
AT1G69190.1	CytHPPK/DHPS	63	195
AT1G69220.1	SIK1	388	410
AT1G69220.2	SIK1	361	383
AT1G69270.1	RPK1	404	700
AT1G69730.1	WAKL9	592	888
AT1G69790.1	PBL18	232	248
AT1G69910.1	LRK10L-1.5	477	806
AT1G69990.1	AT1G69990	435	726
AT1G70110.1	LECRK51	486	502
AT1G70130.1	LECRK52	476	492
AT1G70250.1	AT1G70250	602	902
AT1G70430.1	AT1G70430	158	440
AT1G70450.1	AT1G70450	191	207
AT1G70460.1	PERK13	494	510
AT1G70520.1	CRK2	467	483
AT1G70530.1	CRK3	465	481
AT1G70740.1	AT1G70740	204	220
AT1G70740.2	AT1G70740	192	208
AT1G71530.1	AT1G71530	288	309
AT1G71530.2	AT1G71530	288	309
AT1G71697.1	CK1	176	504
AT1G71810.1	AT1G71810	300	561
AT1G71830.1	SERK1	446	462
AT1G72180.1	CEPR2	831	847
AT1G72300.1	PSY1R	946	1243
AT1G72460.1	AT1G72460	500	516
AT1G72540.1	AT1G72540	231	247
AT1G72710.1	CKL2	148	178
AT1G72760.1	AT1G72760	521	537
AT1G73080.1	PEPR1	973	1277
AT1G73450.1	AT1G73450	990	1010
AT1G73460.1	AT1G73460	1007	1027
AT1G73500.1	MKK9	184	206
AT1G73660.1	SIS8	888	902
AT1G73670.1	MPK15	233	260
AT1G73690.1	CDKD1;1	150	173
AT1G74330.1	AT1G74330	262	283
AT1G74330.2	AT1G74330	262	283
AT1G74360.1	AT1G74360	958	974
AT1G74490.1	AT1G74490	235	251
AT1G74740.1	CPK30	203	217
AT1G75640.1	AT1G75640	983	1284
AT1G75820.1	CLV1	834	850
AT1G76040.2	CPK29	256	270
AT1G76360.1	AT1G76360	313	329
AT1G76370.1	PBL22	218	234
AT1G76540.1	CDKB2;1	181	517
AT1G77280.1	AT1G77280	587	603
AT1G77720.1	PPK1	567	593
AT1G77740.1	PIP5K2	493	915
AT1G78290.2	SNRK2-8	142	162
AT1G78290.3	SNRK2-8	142	162
AT1G78530.1	AT1G78530	216	508
AT1G78940.1	AT1G78940	595	864
AT1G78940.2	AT1G78940	623	925
AT1G79250.1	AGC1.7	288	308
AT1G79250.2	AGC1.7	288	308
AT1G79570.1	AT1G79570	1114	1128
AT1G79620.1	AT1G79620	779	795
AT1G79640.1	AT1G79640	156	179
AT1G79640.2	AT1G79640	153	176
AT1G79670.1	RFO1	563	579
AT1G79670.2	RFO1	526	542
AT1G79680.1	WAKL10	576	592
AT1G80640.1	AT1G80640	294	574
AT1G80640.2	AT1G80640	294	518
AT1G80870.1	AT1G80870	225	374
AT2G01210.1	ZAR1	549	565
AT2G01450.1	MPK17	159	186
AT2G01450.2	MPK17	159	186
AT2G01450.3	MPK17	159	186
AT2G01450.4	MPK17	159	186
AT2G01460.2	AT2G01460	191	343
AT2G01820.1	TMK3	731	747
AT2G01950.1	BRL2	983	999
AT2G02220.1	PSKR1	877	893
AT2G02800.1	APK2B	233	249
AT2G02800.2	APK2B	233	249
AT2G03890.1	PI4K GAMMA 7	372	565
AT2G03890.2	PI4K GAMMA 7	273	465
AT2G04300.1	AT2G04300	683	699
AT2G05060.1	AT2G05060	162	178
AT2G05940.1	RIPK	234	250
AT2G07020.1	AT2G07020	569	861
AT2G07040.1	PRK2A	480	776
AT2G07180.1	PBL17	237	253
AT2G07180.2	PBL17	237	253
AT2G11520.1	CRCK3	367	383
AT2G13790.1	SERK4	397	692
AT2G13800.1	SERK5	383	683
AT2G14440.1	AT2G14440	722	738
AT2G14510.1	AT2G14510	704	720
AT2G15300.1	AT2G15300	617	633
AT2G16250.1	AT2G16250	667	976
AT2G16750.1	AT2G16750	427	717
AT2G17090.1	SSP	168	422
AT2G17170.1	AT2G17170	316	556
AT2G17220.1	Kin3	237	253
AT2G17220.2	Kin3	236	252
AT2G17290.1	CPK6	229	243
AT2G17520.1	IRE1A	589	613
AT2G17530.1	AT2G17530	258	279
AT2G17530.2	AT2G17530	258	279
AT2G17530.3	AT2G17530	258	279
AT2G17700.1	STY8	424	438
AT2G17890.1	CPK16	254	268
AT2G17930.1	AT2G17930	3625	3939
AT2G18170.1	MPK7	175	198
AT2G18470.1	PERK4	430	727
AT2G18530.1	AT2G18530	167	369
AT2G18730.1	DGK3	235	380
AT2G18890.1	AT2G18890	227	522
AT2G18890.2	AT2G18890	215	436
AT2G19130.1	AT2G19130	636	652
AT2G19190.1	FRK1	714	730
AT2G19210.1	AT2G19210	716	732
AT2G19230.1	AT2G19230	710	726
AT2G19400.1	AT2G19400	245	268
AT2G19470.1	ckl5	148	178
AT2G20050.2	AT2G20050	932	1200
AT2G20300.1	ALE2	487	503
AT2G20470.1	AT2G20470	264	287
AT2G20900.1	DGK5	181	347
AT2G20900.2	DGK5	157	308
AT2G20900.3	DGK5	197	350
AT2G20900.4	DGK5	157	308
AT2G21480.1	AT2G21480	666	682
AT2G23030.1	SNRK2.9	139	423
AT2G23070.1	CKA4	267	286
AT2G23080.1	CKA3	169	188
AT2G23080.2	CKA3	169	188
AT2G23200.1	AT2G23200	630	646
AT2G23300.1	AT2G23300	604	925
AT2G23450.1	WAKL14	489	505
AT2G23450.2	WAKL14	489	505
AT2G23950.1	AT2G23950	532	808
AT2G24130.1	AT2G24130	805	821
AT2G24230.1	AT2G24230	715	731
AT2G24360.1	STY13	273	287
AT2G25760.1	AT2G25760	260	286
AT2G25760.2	AT2G25760	260	286
AT2G25790.1	AT2G25790	854	1114
AT2G25880.1	AUR2	165	185
AT2G25880.2	AUR2	133	153
AT2G26330.1	ER	790	806
AT2G26420.1	PIP5K3	353	729
AT2G26700.1	PID2	231	251
AT2G26730.1	AT2G26730	492	508
AT2G26830.1	emb1187	190	553
AT2G26980.1	CIPK3	154	174
AT2G26980.2	CIPK3	154	174
AT2G26980.3	CIPK3	154	174
AT2G26980.4	CIPK3	164	184
AT2G26980.5	CIPK3	154	174
AT2G27060.1	AT2G27060	882	1187
AT2G28250.1	NCRK	356	372
AT2G28250.2	NCRK	356	372
AT2G28590.1	PBL6	242	258
AT2G28930.1	PK1B	232	248
AT2G28930.2	PK1B	221	237
AT2G28930.3	PK1B	224	240
AT2G28940.1	AT2G28940	130	406
AT2G28940.2	AT2G28940	256	272
AT2G28960.1	AT2G28960	715	731
AT2G28970.1	AT2G28970	621	637
AT2G28990.1	AT2G28990	719	735
AT2G29000.1	AT2G29000	707	723
AT2G29220.1	LECRK31	495	777
AT2G29250.1	LECRK32	493	780
AT2G30040.1	MAPKKK14	158	174
AT2G30360.1	SIP4	112	382
AT2G30730.1	AT2G30730	196	500
AT2G30940.2	AT2G30940	317	598
AT2G30980.1	SKdZeta	215	237
AT2G31010.1	AT2G31010	659	673
AT2G31010.2	AT2G31010	659	673
AT2G31500.1	CPK24	210	224
AT2G31800.1	AT2G31800	333	347
AT2G31880.1	SOBIR1	504	820
AT2G32510.1	MAPKKK17	143	159
AT2G32800.1	AP4.3A	677	693
AT2G32850.1	AT2G32850	174	204
AT2G32850.2	AT2G32850	174	204
AT2G33170.1	AT2G33170	965	1253
AT2G33580.1	LYK5	466	757
AT2G34180.1	CIPK13	208	488
AT2G34290.1	AT2G34290	151	167
AT2G34650.1	PID	222	242
AT2G35050.1	AT2G35050	1123	1137
AT2G35390.1	PRS1	176	492
AT2G35390.2	PRS1	237	575
AT2G35390.3	PRS1	236	515
AT2G35620.1	FEI2	450	740
AT2G35620.2	FEI2	450	740
AT2G35890.1	CPK25	276	290
AT2G36350.1	KIPK2	701	721
AT2G36570.1	PXC1	503	519
AT2G36580.1	AT2G36580	154	533
AT2G37050.1	AT2G37050	746	762
AT2G37050.2	AT2G37050	835	949
AT2G37050.3	AT2G37050	747	763
AT2G37710.1	RLK	489	505
AT2G37840.1	ATG1C	154	173
AT2G37840.2	ATG1C	165	302
AT2G38490.1	CIPK22	191	459
AT2G38620.1	CDKB1;2	147	411
AT2G38620.2	CDKB1;2	162	186
AT2G38910.1	CPK20	278	292
AT2G39110.1	AT2G39110	242	258
AT2G39180.1	CCR2	662	934
AT2G39190.2	ATATH8	437	780
AT2G39360.1	AT2G39360	629	645
AT2G39660.1	BIK1	219	235
AT2G40090.1	ATH9	267	559
AT2G40120.1	AT2G40120	410	430
AT2G40270.1	AT2G40270	347	636
AT2G40560.1	AT2G40560	157	449
AT2G40580.1	AT2G40580	132	389
AT2G40730.1	CTEXP	175	459
AT2G40850.1	PI4K GAMMA 1	327	467
AT2G40860.1	AT2G40860	173	464
AT2G40980.1	AT2G40980	568	724
AT2G41140.1	CRK1	271	285
AT2G41210.1	PIP5K5	529	940
AT2G41820.1	PXC3	752	768
AT2G41860.1	CPK14	198	212
AT2G41860.2	CPK14	198	212
AT2G41880.1	GK-1	290	473
AT2G41910.1	AT2G41910	150	475
AT2G41930.1	AT2G41930	127	423
AT2G41970.1	AT2G41970	234	537
AT2G42290.1	AT2G42290	488	810
AT2G42550.1	AT2G42550	147	439
AT2G42640.1	AT2G42640	665	679
AT2G42880.1	MPK20	168	195
AT2G42910.1	PRS4	168	500
AT2G42960.1	AT2G42960	326	342
AT2G43230.1	AT2G43230	252	556
AT2G43230.2	AT2G43230	278	564
AT2G43690.1	LECRK53	496	792
AT2G43700.1	LECRK54	466	764
AT2G43790.1	MPK6	206	229
AT2G43850.1	ILK1	350	631
AT2G43850.2	ILK1	347	625
AT2G43930.1	AT2G43930	359	443
AT2G44530.1	PRS5	216	549
AT2G44530.2	PRS5	212	547
AT2G44750.1	TPK2	154	394
AT2G44750.2	TPK2	132	384
AT2G44830.1	AT2G44830	505	525
AT2G45340.1	AT2G45340	565	581
AT2G45490.1	AUR3	162	182
AT2G45910.1	PUB33	620	636
AT2G46070.1	MPK12	184	207
AT2G46340.1	SPA1	556	649
AT2G46500.1	PI4K GAMMA 4	455	590
AT2G46700.1	CRK3	291	305
AT2G46850.1	AT2G46850	465	703
AT2G47060.1	PTI1-4	220	236
AT2G47060.2	PTI1-4	220	236
AT2G47060.3	PTI1-4	161	422
AT2G47060.4	PTI1-4	220	236
AT2G48010.1	RKF3	429	445
AT3G01085.1	AT3G01085	256	277
AT3G01090.1	KIN10	159	182
AT3G01090.2	KIN10	182	205
AT3G01090.3	KIN10	159	182
AT3G01300.1	AT3G01300	286	302
AT3G01490.1	AT3G01490	270	284
AT3G01840.1	LYK2	493	787
AT3G02130.1	RPK2	1013	1029
AT3G02810.1	LIP2	208	224
AT3G03770.1	AT3G03770	695	967
AT3G03770.2	AT3G03770	695	967
AT3G03940.1	AT3G03940	291	317
AT3G04050.1	AT3G04050	149	512
AT3G04530.1	PPCK2	155	169
AT3G04690.1	ANX1	658	674
AT3G04810.1	NEK2	146	164
AT3G04810.2	NEK2	146	164
AT3G04910.1	WNK1	170	190
AT3G04910.2	WNK1	147	167
AT3G04910.3	WNK1	79	261
AT3G05050.1	AT3G05050	279	599
AT3G05140.1	RBK2	281	568
AT3G05840.1	ATSK12	216	238
AT3G05840.2	ATSK12	216	238
AT3G06030.1	NP3	213	229
AT3G06620.1	AT3G06620	634	648
AT3G06630.1	AT3G06630	574	588
AT3G06640.1	AT3G06640	586	600
AT3G07070.1	PBL26	223	239
AT3G07700.3	AT3G07700	372	651
AT3G07960.1	PIP5K6	540	932
AT3G07980.1	MAPKKK6	161	181
AT3G08680.1	AT3G08680	497	776
AT3G08680.2	AT3G08680	497	798
AT3G08720.1	S6K2	280	295
AT3G08720.2	S6K2	280	295
AT3G08730.1	PK1	274	289
AT3G08760.1	ATSIK	358	616
AT3G08870.1	AT3G08870	512	528
AT3G09010.1	AT3G09010	189	205
AT3G09240.1	BSK9	207	484
AT3G09780.1	CCR1	673	988
AT3G09830.1	PCRK1	235	251
AT3G09830.2	PCRK1	235	251
AT3G09920.1	PIP5K9	539	957
AT3G09920.2	PIP5K9	533	971
AT3G09920.3	PIP5K9	539	977
AT3G10030.1	AT3G10030	441	696
AT3G10030.2	AT3G10030	441	676
AT3G10540.1	PDPK2	185	205
AT3G10660.1	CPK2	330	344
AT3G11870.1	AT3G11870	271	662
AT3G12200.1	Nek7	62	342
AT3G12200.2	Nek7	161	454
AT3G12690.1	AGC1.5	327	347
AT3G12690.2	AGC1.5	327	347
AT3G12690.3	AGC1.5	327	347
AT3G13065.1	SRF4	557	850
AT3G13380.1	BRL3	1000	1298
AT3G13530.1	MAPKKK7	161	181
AT3G13670.1	AT3G13670	289	315
AT3G13690.1	AT3G13690	553	569
AT3G14270.1	FAB1B	1640	1932
AT3G14350.1	SRF7	563	846
AT3G14350.2	SRF7	540	826
AT3G14350.3	SRF7	568	828
AT3G14370.1	WAG2	230	250
AT3G14720.1	MPK19	168	195
AT3G14840.2	LRR-RLK	815	831
AT3G15220.1	AT3G15220	153	176
AT3G15354.1	SPA3	343	461
AT3G15890.1	AT3G15890	182	198
AT3G16030.1	CES101	669	685
AT3G17410.1	AT3G17410	210	515
AT3G17420.1	GPK1	297	313
AT3G17510.1	CIPK1	160	180
AT3G17510.2	CIPK1	146	358
AT3G17750.1	AT3G17750	976	996
AT3G17840.1	RLK902	507	523
AT3G17850.1	IREH1	1022	1042
AT3G18040.1	MPK9	166	193
AT3G18040.2	MPK9	141	435
AT3G18680.1	AT3G18680	234	493
AT3G18750.1	WNK6	174	194
AT3G18750.3	WNK6	174	194
AT3G18810.1	PERK6	480	777
AT3G19100.1	CRK2	292	306
AT3G19300.1	AT3G19300	467	483
AT3G19700.1	IKU2	831	847
AT3G20190.1	PRK4	571	901
AT3G20200.1	AT3G20200	575	856
AT3G20410.1	CPK9	235	249
AT3G20530.1	PBL23	227	243
AT3G20830.1	UCNL	98	474
AT3G20860.1	NEK5	156	174
AT3G21220.1	MKK5	204	226
AT3G21340.1	AT3G21340	734	750
AT3G21450.1	AT3G21450	160	419
AT3G21630.1	CERK1	481	745
AT3G22420.1	WNK2	170	190
AT3G22420.2	WNK2	170	190
AT3G22750.1	AT3G22750	237	251
AT3G22960.1	PKP-ALPHA	239	629
AT3G23000.1	CIPK7	162	446
AT3G23310.1	AT3G23310	260	283
AT3G23340.1	ckl10	148	178
AT3G23750.1	TMK4	724	740
AT3G24190.1	AT3G24190	367	637
AT3G24240.1	RCH2	931	1234
AT3G24540.1	PERK3	320	336
AT3G24550.1	PERK1	429	726
AT3G24660.1	TMKL1	556	908
AT3G24715.1	AT3G24715	986	1000
AT3G24790.1	PBL25	191	207
AT3G25250.1	AGC2-1	154	517
AT3G25490.1	WAKL16	250	266
AT3G25840.1	AT3G25840	766	788
AT3G25840.2	AT3G25840	504	526
AT3G26700.1	AT3G26700	223	518
AT3G26940.1	CDG1	217	233
AT3G27440.1	UKL5	172	394
AT3G27560.1	ATN1	168	182
AT3G27580.1	ATPK7	324	344
AT3G27580.2	ATPK7	324	344
AT3G28040.1	AT3G28040	871	887
AT3G28450.1	BIR2	440	736
AT3G28690.1	AT3G28690	176	192
AT3G28690.2	AT3G28690	253	269
AT3G28690.3	AT3G28690	225	241
AT3G29160.1	KIN11	160	183
AT3G29160.2	KIN11	160	183
AT3G29160.3	KIN11	160	183
AT3G42880.1	PRK3	503	519
AT3G44200.1	NEK6	150	168
AT3G44850.1	AT3G44850	324	345
AT3G45240.1	GRIK1	256	273
AT3G45240.2	GRIK1	256	273
AT3G45240.3	GRIK1	256	273
AT3G45330.1	LECRK11	476	769
AT3G45390.1	LECRK12	380	593
AT3G45410.1	LECRK13	483	499
AT3G45420.1	LECRK14	491	507
AT3G45430.1	LECRK15	485	501
AT3G45440.1	AT3G45440	493	777
AT3G45640.1	MPK3	181	204
AT3G45670.1	AT3G45670	246	262
AT3G45780.1	PHOT1	805	825
AT3G45780.2	PHOT1	805	825
AT3G45790.1	AT3G45790	250	266
AT3G45860.1	CRK4	493	509
AT3G46140.1	AT3G46140	250	266
AT3G46160.1	AT3G46160	213	229
AT3G46290.1	HERK1	626	642
AT3G46330.1	MEE39	708	724
AT3G46340.1	AT3G46340	728	744
AT3G46350.1	AT3G46350	706	722
AT3G46370.1	AT3G46370	629	645
AT3G46400.1	AT3G46400	718	734
AT3G46410.1	AT3G46410	157	436
AT3G46420.1	AT3G46420	673	689
AT3G46920.1	AT3G46920	1038	1052
AT3G46930.1	AT3G46930	303	317
AT3G47090.1	AT3G47090	847	1160
AT3G48190.1	ATM	3689	3712
AT3G48260.1	WNK3	168	188
AT3G48750.1	CDC2	145	169
AT3G49060.2	PUB32	667	978
AT3G49160.1	PKP4	368	850
AT3G49370.1	CRK6	290	304
AT3G49670.1	BAM2	889	1239
AT3G50000.1	CKA2	239	258
AT3G50310.1	MAPKKK20	148	164
AT3G50500.1	SNRK2.2	161	181
AT3G50500.2	SNRK2.2	163	451
AT3G50530.1	CRK	296	310
AT3G50530.2	CRK	296	310
AT3G50720.1	AT3G50720	191	205
AT3G50730.1	AT3G50730	178	192
AT3G51270.1	AT3G51270	228	436
AT3G51550.1	FER	678	694
AT3G51630.1	WNK5	171	191
AT3G51630.2	WNK5	171	191
AT3G51740.1	IMK2	678	694
AT3G51850.1	CPK13	198	212
AT3G51990.1	AT3G51990	208	503
AT3G52530.1	AT3G52530	186	479
AT3G52890.1	KIPK	680	700
AT3G52890.2	KIPK	680	700
AT3G52990.1	AT3G52990	168	520
AT3G52990.2	AT3G52990	138	484
AT3G53030.1	SRPK4	309	330
AT3G53380.1	LECRK81	517	533
AT3G53570.1	FC1	284	305
AT3G53570.2	FC1	284	305
AT3G53570.3	FC1	270	291
AT3G53570.4	FC1	284	305
AT3G53590.1	AT3G53590	568	901
AT3G53640.1	AT3G53640	472	494
AT3G53810.1	LECRK42	489	505
AT3G53840.1	WAKL15	515	869
AT3G53930.1	AT3G53930	162	181
AT3G53930.2	AT3G53930	162	181
AT3G54030.1	BSK6	204	474
AT3G54180.1	CDKB1;1	147	476
AT3G55450.1	PBL1	214	230
AT3G55450.2	PBL1	251	267
AT3G55550.1	LECRKS4	489	505
AT3G55650.1	AT3G55650	160	529
AT3G55810.1	AT3G55810	126	476
AT3G55950.1	CCR3	582	915
AT3G56050.1	AT3G56050	354	638
AT3G56100.1	MRLK	610	852
AT3G56370.1	IRK	819	835
AT3G56600.1	AT3G56600	256	436
AT3G56600.2	AT3G56600	274	460
AT3G56760.1	CRK7	272	286
AT3G56960.1	PIP5K4	549	961
AT3G57120.1	AT3G57120	519	843
AT3G57530.1	CPK32	207	221
AT3G57550.1	AGK2	290	491
AT3G57550.2	AGK2	290	465
AT3G57640.1	AT3G57640	273	544
AT3G57700.1	AT3G57700	214	491
AT3G57710.1	AT3G57710	204	509
AT3G57720.1	AT3G57720	209	509
AT3G57730.1	AT3G57730	214	513
AT3G57740.1	AT3G57740	210	519
AT3G57750.1	ZED1	190	206
AT3G57750.2	ZED1	190	206
AT3G57760.1	AT3G57760	245	562
AT3G57760.2	AT3G57760	217	533
AT3G57760.3	AT3G57760	279	576
AT3G57770.1	AT3G57770	225	424
AT3G58640.1	AT3G58640	693	707
AT3G58640.2	AT3G58640	693	707
AT3G58690.1	AT3G58690	233	249
AT3G58760.1	AT3G58760	304	318
AT3G59110.1	AT3G59110	333	349
AT3G59350.1	AT3G59350	258	561
AT3G59350.2	AT3G59350	219	522
AT3G59350.3	AT3G59350	271	630
AT3G59410.1	GCN2	603	634
AT3G59410.2	GCN2	627	658
AT3G59420.1	CR4	658	674
AT3G59700.1	HLECRK	481	497
AT3G59730.1	LECRK56	491	701
AT3G59740.1	LECRK57	479	495
AT3G59750.1	LECRK58	459	760
AT3G59790.1	MPK10	190	540
AT3G61080.1	AT3G61080	194	494
AT3G61160.1	AT3G61160	245	267
AT3G61160.2	AT3G61160	252	274
AT3G61960.1	ATG1A	152	171
AT3G61960.2	ATG1A	152	171
AT3G62220.1	AT3G62220	188	486
AT3G63260.1	ATMRK1	250	264
AT3G63260.2	ATMRK1	250	264
AT3G63280.1	NEK4	146	164
AT3G63280.2	NEK4	146	164
AT3G63340.1	AT3G63340	728	1204
AT3G63340.2	AT3G63340	762	1238
AT4G00330.1	CRCK2	264	541
AT4G00340.1	RLK4	623	639
AT4G00720.1	SK32	281	303
AT4G00960.1	AT4G00960	191	207
AT4G00970.1	CRK41	486	502
AT4G01330.1	AT4G01330	305	321
AT4G01330.2	AT4G01330	305	321
AT4G01370.1	MPK4	186	209
AT4G01595.1	AT4G01595	55	161
AT4G01660.1	ABC1	387	660
AT4G02010.1	AT4G02010	525	541
AT4G02410.1	LECRK43	497	513
AT4G02420.1	LECRK44	492	508
AT4G02630.1	AT4G02630	306	322
AT4G03175.1	AT4G03175	152	317
AT4G03230.1	AT4G03230	832	848
AT4G03390.1	SRF3	633	944
AT4G04490.1	CRK36	482	498
AT4G04500.1	CRK37	487	503
AT4G04510.1	CRK38	481	497
AT4G04540.1	CRK39	495	511
AT4G04570.1	CRK40	490	506
AT4G04570.2	CRK40	490	506
AT4G04695.1	CPK31	176	190
AT4G04700.1	CPK27	176	190
AT4G04710.1	CPK22	170	184
AT4G04720.1	CPK21	224	238
AT4G04740.1	CPK23	213	227
AT4G04740.2	CPK23	213	227
AT4G04960.1	LECRK71	492	508
AT4G05200.1	CRK25	489	505
AT4G08470.1	MEKK3	454	735
AT4G08480.1	MAPKKK9	641	919
AT4G08500.1	MEKK1	473	494
AT4G08800.1	AT4G08800	136	383
AT4G09320.1	NDPK1	157	319
AT4G09570.1	CPK4	169	183
AT4G09760.1	AT4G09760	261	569
AT4G09760.2	AT4G09760	181	505
AT4G09760.3	AT4G09760	176	391
AT4G10010.1	AT4G10010	117	138
AT4G10390.1	AT4G10390	182	198
AT4G10730.1	AT4G10730	187	210
AT4G11330.1	MPK5	178	554
AT4G11460.1	CRK30	491	507
AT4G11470.1	CRK31	481	497
AT4G11480.1	CRK32	471	487
AT4G11490.1	CRK33	463	479
AT4G11530.1	CRK34	487	503
AT4G11890.1	ARCK1	185	487
AT4G11890.2	ARCK1	189	589
AT4G11890.3	ARCK1	191	591
AT4G11890.4	ARCK1	159	430
AT4G11900.1	AT4G11900	679	695
AT4G12020.1	WRKY19	1820	2072
AT4G12020.2	WRKY19	1770	2050
AT4G13000.1	AT4G13000	161	512
AT4G13020.1	MHK	141	162
AT4G13020.2	MHK	149	170
AT4G13020.3	MHK	149	170
AT4G13020.4	MHK	141	162
AT4G13020.5	MHK	150	171
AT4G13190.1	PBL24	215	231
AT4G14340.1	CKI1	154	184
AT4G14350.1	AT4G14350	259	282
AT4G14350.2	AT4G14350	259	282
AT4G14350.3	AT4G14350	259	282
AT4G14480.1	BLUS1	156	179
AT4G14580.1	CIPK4	159	445
AT4G14780.1	AT4G14780	223	237
AT4G16360.1	AT4G16360	210	319
AT4G16360.2	AT4G16360	222	328
AT4G16360.3	AT4G16360	219	325
AT4G16970.1	AT4G16970	543	1003
AT4G18250.1	AT4G18250	661	677
AT4G18640.1	MRH1	520	801
AT4G18700.1	CIPK12	165	185
AT4G18710.1	BIN2	183	205
AT4G18710.2	BIN2	183	205
AT4G18950.1	AT4G18950	325	593
AT4G19110.1	AT4G19110	141	162
AT4G19110.2	AT4G19110	141	162
AT4G19110.3	AT4G19110	85	106
AT4G20140.1	GSO1	1098	1402
AT4G20450.1	AT4G20450	733	749
AT4G20790.1	AT4G20790	422	674
AT4G20940.1	GHR1	976	1203
AT4G21230.1	CRK27	475	491
AT4G21366.1	AT4G21366	139	271
AT4G21380.1	RK3	668	684
AT4G21390.1	B120	671	687
AT4G21400.1	CRK28	531	547
AT4G21410.1	CRK29	499	515
AT4G21540.1	SPHK1	265	420
AT4G21540.3	SPHK1	257	419
AT4G21940.1	CPK15	246	260
AT4G21940.2	CPK15	246	260
AT4G22130.1	SRF8	540	556
AT4G22130.2	SRF8	399	415
AT4G22730.1	AT4G22730	562	880
AT4G22940.1	AT4G22940	152	442
AT4G23050.1	AT4G23050	607	621
AT4G23050.2	AT4G23050	608	622
AT4G23130.1	CRK5	482	498
AT4G23130.2	CRK5	486	502
AT4G23140.1	CRK6	493	509
AT4G23140.2	CRK6	493	509
AT4G23150.1	CRK7	478	494
AT4G23160.1	CRK8	1081	1097
AT4G23180.1	CRK10	490	506
AT4G23190.1	CRK11	492	508
AT4G23200.1	CRK12	467	483
AT4G23210.1	CRK13	507	729
AT4G23210.2	CRK13	491	674
AT4G23210.3	CRK13	500	516
AT4G23220.1	CRK14	548	564
AT4G23230.1	CRK15	359	375
AT4G23240.1	CRK16	167	183
AT4G23250.1	EMB1290	496	512
AT4G23260.1	CRK18	481	497
AT4G23260.2	CRK18	470	486
AT4G23270.1	CRK19	468	484
AT4G23280.1	CRK20	476	492
AT4G23290.1	CRK21	415	431
AT4G23290.2	CRK21	505	521
AT4G23300.1	CRK22	495	511
AT4G23310.1	CRK23	650	666
AT4G23650.1	CDPK6	222	236
AT4G23740.1	AT4G23740	392	661
AT4G23900.1	NDK4	233	389
AT4G24100.1	AT4G24100	173	196
AT4G24400.1	CIPK8	149	431
AT4G24480.1	AT4G24480	816	830
AT4G24740.1	FC2	265	286
AT4G24740.2	FC2	162	183
AT4G24810.2	AT4G24810	184	468
AT4G24810.3	AT4G24810	196	487
AT4G25160.1	PUB35	625	884
AT4G26070.1	MEK1	207	229
AT4G26070.2	MEK1	207	229
AT4G26070.3	MEK1	207	229
AT4G26100.1	CK1	148	178
AT4G26540.1	RGI3	791	1092
AT4G26610.1	D6PKL1	265	285
AT4G26890.1	MAPKKK16	143	159
AT4G27290.1	AT4G27290	607	623
AT4G27300.1	SD11	642	658
AT4G28130.1	DGK6	153	317
AT4G28350.1	LECRK72	460	476
AT4G28540.1	CKL6	152	182
AT4G28650.1	MIK1	847	1141
AT4G28670.1	CRK43	471	487
AT4G28860.1	ckl4	144	454
AT4G28980.1	CAK1AT	233	653
AT4G28980.2	CAK1AT	208	628
AT4G29050.1	AT4G29050	486	502
AT4G29180.1	RHS16	719	735
AT4G29180.2	RHS16	721	737
AT4G29380.1	VPS15	166	193
AT4G29450.1	AT4G29450	719	735
AT4G29810.1	MKK2	209	230
AT4G29810.2	MKK2	218	239
AT4G29810.3	MKK2	218	239
AT4G29990.1	AT4G29990	714	730
AT4G30000.1	AT4G30000	227	382
AT4G30340.1	DGK7	235	379
AT4G30520.1	SARK	452	745
AT4G31100.1	WAKL17	485	762
AT4G31110.1	WAKL18	596	612
AT4G31170.1	AT4G31170	274	288
AT4G31170.2	AT4G31170	274	288
AT4G31170.3	AT4G31170	274	288
AT4G31170.4	AT4G31170	274	288
AT4G31230.1	AT4G31230	606	622
AT4G31250.1	AT4G31250	523	814
AT4G31390.2	ACDO1	344	592
AT4G32000.1	AT4G32000	365	642
AT4G32000.2	AT4G32000	246	553
AT4G32250.1	AT4G32250	185	202
AT4G32250.2	AT4G32250	185	202
AT4G32250.3	AT4G32250	185	202
AT4G32300.1	SD2-5	635	651
AT4G32660.1	AME3	237	258
AT4G32660.2	AME3	237	258
AT4G32660.3	AME3	229	250
AT4G32710.1	PERK14	187	203
AT4G32830.1	AUR1	171	191
AT4G33080.1	AT4G33080	234	257
AT4G33080.2	AT4G33080	234	257
AT4G33240.1	FAB1A	1602	1893
AT4G33240.2	FAB1A	1598	1886
AT4G33240.3	FAB1A	1595	1887
AT4G33430.1	BAK1	433	449
AT4G33430.2	BAK1	480	496
AT4G33950.1	OST1	159	179
AT4G34220.1	AT4G34220	622	638
AT4G34440.1	PERK5	461	757
AT4G34500.1	AT4G34500	290	306
AT4G35030.1	AT4G35030	248	413
AT4G35030.2	AT4G35030	236	528
AT4G35230.1	BSK1	228	497
AT4G35310.1	CPK5	241	255
AT4G35500.1	AT4G35500	259	280
AT4G35500.2	AT4G35500	260	281
AT4G35600.1	CST	235	251
AT4G35600.2	CST	236	252
AT4G35780.1	STY17	430	444
AT4G36070.1	CPK18	217	231
AT4G36070.2	CPK18	217	231
AT4G36080.1	AT4G36080	3492	3788
AT4G36080.2	AT4G36080	3570	3887
AT4G36180.1	AT4G36180	986	1283
AT4G36950.1	MAPKKK21	148	164
AT4G37250.1	AT4G37250	601	929
AT4G38230.1	CPK26	224	370
AT4G38230.2	CPK26	198	212
AT4G38230.3	CPK26	168	182
AT4G38470.1	STY46	428	442
AT4G38830.1	CRK26	486	502
AT4G39110.1	AT4G39110	667	683
AT4G39270.1	AT4G39270	646	955
AT4G39270.2	AT4G39270	646	824
AT4G39400.1	BRI1	1026	1042
AT4G40010.1	SNRK2.7	142	162
AT5G01020.1	PBL8	216	232
AT5G01540.1	LECRKA4.1	511	527
AT5G01550.1	LECRKA4.2	507	523
AT5G01560.1	LECRKA4.3	508	524
AT5G01810.1	CIPK15	151	171
AT5G01810.2	CIPK15	151	171
AT5G01810.3	CIPK15	151	171
AT5G01820.1	ATSR1	149	424
AT5G01850.1	AT5G01850	160	174
AT5G01890.1	PXC2	826	842
AT5G01920.1	STN8	325	350
AT5G01950.1	AT5G01950	767	783
AT5G02070.1	WAKL20	507	523
AT5G02290.1	NAK	220	236
AT5G02290.2	NAK	220	236
AT5G02800.1	CDL1	217	233
AT5G03140.1	LECRK82	514	530
AT5G03320.1	PCRK2	232	248
AT5G03640.1	AT5G03640	683	703
AT5G03730.1	CTR1	693	707
AT5G03730.2	CTR1	693	707
AT5G04510.1	PDK1	184	204
AT5G04510.2	PDK1	184	204
AT5G04870.1	CPK1	294	308
AT5G05160.1	RUL1	486	502
AT5G06740.1	AT5G06740	472	488
AT5G06820.1	SRF2	593	898
AT5G06940.1	AT5G06940	747	1039
AT5G07070.1	CIPK2	200	536
AT5G07140.1	AT5G07140	419	684
AT5G07150.1	AT5G07150	381	633
AT5G07180.1	ERL2	738	1005
AT5G07280.1	EMS1	1061	1359
AT5G07370.1	IPK2a	152	470
AT5G07370.4	IPK2a	143	450
AT5G07620.1	AT5G07620	221	237
AT5G07920.1	DGK1	483	633
AT5G08160.1	PK3	208	240
AT5G08160.2	PK3	172	204
AT5G08570.1	AT5G08570	157	531
AT5G08590.1	SNRK2.1	142	162
AT5G09350.1	PI-4KBETA2	985	1007
AT5G09890.1	AT5G09890	242	265
AT5G09890.2	AT5G09890	242	265
AT5G10270.1	CDKC;1	181	202
AT5G10530.1	LECRK91	476	492
AT5G10930.1	CIPK5	152	172
AT5G11020.1	AT5G11020	283	299
AT5G11400.1	AT5G11400	182	319
AT5G11410.1	AT5G11410	245	498
AT5G11850.1	AT5G11850	749	763
AT5G12000.1	AT5G12000	561	577
AT5G12090.1	AT5G12090	173	464
AT5G12180.1	CPK17	217	231
AT5G12480.1	CPK7	203	217
AT5G12480.2	CPK7	227	426
AT5G13160.1	PBS1	230	246
AT5G13290.1	CRN	246	262
AT5G13290.2	CRN	271	287
AT5G13530.1	KEG	286	303
AT5G13530.2	KEG	286	303
AT5G14210.1	AT5G14210	552	834
AT5G14640.1	SK13	217	239
AT5G14720.1	AT5G14720	156	179
AT5G15080.1	PIX7	292	308
AT5G15730.1	CRLK2	254	270
AT5G15730.2	CRLK2	256	272
AT5G16000.1	NIK1	445	742
AT5G16500.1	LIP1	218	234
AT5G16590.1	LRR1	492	781
AT5G16810.1	AT5G16810	248	587
AT5G16900.1	AT5G16900	715	731
AT5G18190.1	AT5G18190	281	307
AT5G18500.1	AT5G18500	309	325
AT5G18500.2	AT5G18500	309	325
AT5G18525.1	GFS12	344	484
AT5G18610.1	PBL27	227	243
AT5G18610.2	PBL27	227	243
AT5G18700.1	RUK	138	160
AT5G18910.1	AT5G18910	340	625
AT5G19010.1	MPK16	168	195
AT5G19360.1	CPK34	212	226
AT5G19450.1	CDPK19	201	215
AT5G19450.2	CDPK19	201	215
AT5G20050.1	AT5G20050	236	540
AT5G20930.1	TSL	556	583
AT5G21170.2	AKINBETA1	275	384
AT5G21222.1	ATC401	151	409
AT5G21326.1	CIPK26	153	173
AT5G22050.1	AT5G22050	191	459
AT5G22050.2	AT5G22050	190	466
AT5G22840.1	AT5G22840	313	334
AT5G23170.1	AT5G23170	159	468
AT5G23450.1	LCBK1	397	542
AT5G23450.2	LCBK1	386	538
AT5G23450.3	LCBK1	392	559
AT5G23580.1	CDPK9	166	180
AT5G23720.1	PHS1	285	583
AT5G23720.2	PHS1	217	517
AT5G23720.3	PHS1	280	579
AT5G24010.1	AT5G24010	630	646
AT5G24080.1	AT5G24080	277	573
AT5G24100.1	AT5G24100	487	779
AT5G24240.1	PI4KG3	460	613
AT5G24360.1	IRE1-1	600	898
AT5G24360.2	IRE1-1	602	918
AT5G24360.3	IRE1-1	582	898
AT5G24430.1	CRK4	291	305
AT5G24810.1	AT5G24810	308	594
AT5G24810.2	AT5G24810	271	591
AT5G24970.2	AT5G24970	408	755
AT5G25110.1	CIPK25	182	202
AT5G25440.1	AT5G25440	204	481
AT5G26110.1	AT5G26110	155	162
AT5G26110.2	AT5G26110	92	99
AT5G26150.1	AT5G26150	561	577
AT5G26751.1	SK 11	212	234
AT5G27790.1	AT5G27790	221	566
AT5G28080.2	WNK9	171	191
AT5G28290.1	NEK3	146	164
AT5G28680.1	ANX2	662	678
AT5G35370.1	AT5G35370	656	672
AT5G35380.1	AT5G35380	555	848
AT5G35580.1	AT5G35580	223	239
AT5G35960.1	AT5G35960	278	568
AT5G35980.1	YAK1	269	290
AT5G35980.2	YAK1	269	290
AT5G37350.1	AT5G37350	398	597
AT5G37450.1	AT5G37450	748	764
AT5G37790.1	AT5G37790	347	654
AT5G38210.1	AT5G38210	450	741
AT5G38240.1	AT5G38240	425	711
AT5G38250.1	LRK10L-2.3	434	719
AT5G38260.1	LRK10L-2.1	466	764
AT5G38280.1	PR5K	510	804
AT5G38560.1	PERK8	480	496
AT5G38990.1	AT5G38990	670	686
AT5G39000.1	AT5G39000	663	679
AT5G39020.1	AT5G39020	637	928
AT5G39030.1	AT5G39030	647	942
AT5G39390.1	AT5G39390	352	663
AT5G39420.1	cdc2cAt	246	267
AT5G39440.1	SnRK1.3	159	182
AT5G40030.1	AT5G40030	256	276
AT5G40380.1	CRK42	457	473
AT5G40440.1	MKK3	224	246
AT5G40540.1	AT5G40540	168	182
AT5G40820.1	ATR	2565	2588
AT5G41180.1	AT5G41180	509	787
AT5G41260.1	BSK8	203	456
AT5G41730.1	AT5G41730	358	613
AT5G41990.1	WNK8	175	195
AT5G42120.1	LECRKS6	517	533
AT5G42440.1	AT5G42440	223	239
AT5G43020.1	AT5G43020	516	820
AT5G43320.1	ckl8	148	178
AT5G44100.1	ckl7	148	178
AT5G44290.1	AT5G44290	278	299
AT5G44290.2	AT5G44290	278	299
AT5G44290.3	AT5G44290	278	299
AT5G44290.4	AT5G44290	278	299
AT5G44700.1	GSO2	1096	1112
AT5G45430.1	AT5G45430	141	162
AT5G45430.2	AT5G45430	141	162
AT5G45780.1	AT5G45780	452	749
AT5G45800.1	MEE62	539	827
AT5G45810.1	CIPK19	167	187
AT5G45820.1	CIPK20	151	171
AT5G45840.2	AT5G45840	565	826
AT5G46080.1	AT5G46080	225	505
AT5G46330.1	FLS2	1014	1030
AT5G46570.1	BSK2	200	459
AT5G47070.1	PBL19	235	251
AT5G47750.1	D6PKL2	333	353
AT5G47850.1	CCR4	596	612
AT5G48380.1	BIR1	446	462
AT5G48740.1	AT5G48740	749	765
AT5G48940.1	RCH1	910	1214
AT5G49470.1	AT5G49470	344	358
AT5G49470.2	AT5G49470	692	706
AT5G49470.3	AT5G49470	631	645
AT5G49470.4	AT5G49470	605	619
AT5G49660.1	XIP1	802	1103
AT5G49760.1	AT5G49760	772	788
AT5G49770.1	AT5G49770	775	791
AT5G49780.1	AT5G49780	675	691
AT5G50000.1	AT5G50000	244	258
AT5G50180.1	AT5G50180	162	176
AT5G50330.1	AT5G50330	318	584
AT5G50330.2	AT5G50330	318	568
AT5G50860.1	AT5G50860	255	276
AT5G51270.1	AT5G51270	601	901
AT5G51290.1	ACD5	291	404
AT5G51560.1	AT5G51560	521	807
AT5G51770.1	AT5G51770	234	416
AT5G51800.1	AT5G51800	869	876
AT5G53890.1	PSKR2	897	913
AT5G54380.1	THE1	651	667
AT5G54590.2	CRLK1	254	270
AT5G55090.1	MAPKKK15	143	159
AT5G55560.1	WNK11	177	197
AT5G55830.1	LECRKS7	510	526
AT5G55910.1	D6PK	251	271
AT5G56040.1	AT5G56040	900	1099
AT5G56040.2	AT5G56040	899	1191
AT5G56350.1	AT5G56350	144	518
AT5G56460.1	PBL16	218	519
AT5G56580.1	MKK6	210	232
AT5G56790.1	AT5G56790	532	548
AT5G56890.1	AT5G56890	866	882
AT5G57015.1	ckl12	148	178
AT5G57035.1	AT5G57035	559	842
AT5G57610.1	AT5G57610	931	945
AT5G58140.1	PHOT2	719	739
AT5G58140.2	PHOT2	719	739
AT5G58140.3	PHOT2	719	739
AT5G58140.4	PHOT2	731	849
AT5G58150.1	AT5G58150	668	948
AT5G58300.1	AT5G58300	502	518
AT5G58300.2	AT5G58300	502	518
AT5G58350.1	WNK4	165	185
AT5G58380.1	SIP1	157	440
AT5G58520.1	AT5G58520	500	768
AT5G58540.1	AT5G58540	328	600
AT5G58540.2	AT5G58540	351	627
AT5G58540.3	AT5G58540	260	590
AT5G58940.1	CRCK1	290	306
AT5G58950.1	AT5G58950	352	366
AT5G59010.1	BSK5	301	551
AT5G59010.2	BSK5	146	334
AT5G59260.1	LECRK21	497	513
AT5G59270.1	AT5G59270	491	507
AT5G59440.1	ZEU1	282	477
AT5G59440.3	ZEU1	208	425
AT5G59650.1	AT5G59650	740	1023
AT5G59660.1	AT5G59660	656	921
AT5G59670.1	AT5G59670	706	722
AT5G59680.1	AT5G59680	736	1019
AT5G59700.1	AT5G59700	623	639
AT5G60080.1	AT5G60080	231	536
AT5G60090.1	AT5G60090	242	258
AT5G60270.1	LECRK17	492	790
AT5G60280.1	LECRK18	482	772
AT5G60300.1	LecRK-I.9	485	501
AT5G60300.2	LecRK-I.9	485	501
AT5G60300.3	LecRK-I.9	485	501
AT5G60310.1	LECRK110	384	611
AT5G60320.1	LECRK111	489	505
AT5G60550.1	GRIK2	255	272
AT5G60900.1	RLK1	594	891
AT5G61350.1	AT5G61350	672	688
AT5G61480.1	PXY	862	1164
AT5G61550.1	AT5G61550	635	924
AT5G61550.2	AT5G61550	636	925
AT5G61560.1	AT5G61560	642	920
AT5G61560.2	AT5G61560	656	934
AT5G61570.1	AT5G61570	231	247
AT5G61570.2	AT5G61570	228	244
AT5G61760.1	IPK2BETA	126	449
AT5G62230.1	ERL1	781	1064
AT5G62230.2	ERL1	768	1052
AT5G62310.1	IRE	894	914
AT5G63310.1	NDPK2	225	382
AT5G63370.1	CDKG1	443	466
AT5G63370.2	CDKG1	309	332
AT5G63370.3	CDKG1	309	332
AT5G63370.4	CDKG1	443	466
AT5G63410.1	AT5G63410	528	806
AT5G63610.1	CDKE;1	175	201
AT5G63650.1	SNRK2.5	142	162
AT5G63680.1	AT5G63680	107	476
AT5G63710.1	AT5G63710	422	714
AT5G63770.1	DGK2	409	558
AT5G63770.2	DGK2	287	437
AT5G63940.1	AT5G63940	620	897
AT5G64070.1	PI-4KBETA1	990	1012
AT5G64940.1	ATH13	403	680
AT5G64940.2	ATH13	398	674
AT5G64960.1	CDKC2	181	202
AT5G64960.2	CDKC2	128	149
AT5G65240.1	AT5G65240	417	716
AT5G65240.2	AT5G65240	403	702
AT5G65500.1	AT5G65500	593	854
AT5G65530.1	AT5G65530	286	577
AT5G65600.1	LECRK92	492	508
AT5G65700.1	BAM1	836	1133
AT5G65700.2	BAM1	842	1139
AT5G65710.1	HSL2	835	1157
AT5G66210.1	CPK28	208	222
AT5G66210.2	CPK28	208	222
AT5G66210.3	CPK28	208	222
AT5G66210.4	CPK28	208	222
AT5G66710.1	AT5G66710	214	228
AT5G66790.1	WAKL21	456	472
AT5G66880.1	SNRK2.3	160	180
AT5G67080.1	MAPKKK19	150	166
AT5G67200.1	AT5G67200	545	831
AT5G67280.1	RLK	493	787
AT5G67380.1	CKA1	245	264
AT5G67380.2	CKA1	212	231

### Sheet: DataS7B-Activated_kinases
List of activated kinases
				Phosphosite level
Gene ID	Gene symbol	Description	Phosphosite	bin2D/WT	bin2T/WT	raptor1b/WT	Unique id
AT1G07650	AT1G07650	Leucine-rich repeat transmembrane protein kinase [Source:UniProtKB/TrEMBL;Acc:F4HSE1]	S838_M1	NS	NS	up	596
AT1G10210	MPK1	mitogen-activated protein kinase 1	T191_M2	up	NS	NS	50065
AT1G10210	MPK1	mitogen-activated protein kinase 1	Y193_M2	up	NS	NS	55381
AT1G52290	PERK15	proline-rich extensin-like receptor kinase 15	S300_M1	NS	down	NS	3596
AT1G53430	AT1G53430	Probable LRR receptor-like serine/threonine-protein kinase At1g53430 [Source:UniProtKB/Swiss-Prot;Acc:C0LGG8]	S787_M1	up	NS	NS	3690
AT1G63500	BSK7	brassinosteroid-signaling kinase 7	S211_M1	up	NS	NS	4289
AT1G63500	BSK7	brassinosteroid-signaling kinase 7	S211_M2	up	NS	NS	32176
AT1G63500	BSK7	brassinosteroid-signaling kinase 7	S213_M1	up	down	NS	4290
AT1G63500	BSK7	brassinosteroid-signaling kinase 7	T214_M1	up	down	NS	23078
AT1G63500	BSK7	brassinosteroid-signaling kinase 7	T219_M2	up	NS	NS	50966
AT1G65190	AT1G65190	Protein kinase superfamily protein [Source:UniProtKB/TrEMBL;Acc:Q9S9J9]	S259_M1	NS	down	NS	4395
AT1G65190	AT1G65190	Protein kinase superfamily protein [Source:UniProtKB/TrEMBL;Acc:Q9S9J9]	S259_M2	NS	down	NS	32282
AT1G65190	AT1G65190	Protein kinase superfamily protein [Source:UniProtKB/TrEMBL;Acc:Q9S9J9]	T267_M1	NS	down	NS	23102
AT1G65190	AT1G65190	Protein kinase superfamily protein [Source:UniProtKB/TrEMBL;Acc:Q9S9J9]	T267_M2	NS	down	NS	50989
AT1G66750	CAK4	CDK-activating kinase 4	S162_M1	down	NS	NS	4453
AT1G71810	AT1G71810	Uncharacterized aarF domain-containing protein kinase At1g71810, chloroplastic [Source:UniProtKB/Swiss-Prot;Acc:Q94BU1]	T537_M1	down	NS	up	23255
AT2G13800	SERK5	somatic embryogenesis receptor-like kinase 5	S432_M3	up	NS	up	62051
AT2G13800	SERK5	somatic embryogenesis receptor-like kinase 5	T435_M3	up	NS	up	79322
AT2G13800	SERK5	somatic embryogenesis receptor-like kinase 5	T436_M3	up	NS	up	79323
AT2G30980	BIL1	SHAGGY-related protein kinase dZeta	Y232_M1	NS	down	NS	27607
AT2G35050	AT2G35050	Kinase superfamily with octicosapeptide/Phox/Bem1p domain-containing protein [Source:UniProtKB/TrEMBL;Acc:O64768]	T1134_M1	NS	NS	up	23971
AT2G35050	AT2G35050	Kinase superfamily with octicosapeptide/Phox/Bem1p domain-containing protein [Source:UniProtKB/TrEMBL;Acc:O64768]	T1137_M1	NS	NS	up	23972
AT2G36350	KIPK2	Serine/threonine-protein kinase KIPK2 [Source:UniProtKB/Swiss-Prot;Acc:Q9SJM3]	S720_M1	NS	up	down	7999
AT2G37050	AT2G37050	Leucine-rich repeat protein kinase family protein (Fragment) [Source:UniProtKB/TrEMBL;Acc:C0LGM1]	T759_M3	up	NS	NS	79797
AT2G43790	MPK6	MAP kinase 6	T221_M2	up	NS	down	52080
AT2G43790	MPK6	MAP kinase 6	Y223_M2	up	NS	down	55512
AT3G08760	ATSIK	0	S501_M2	NS	up	NS	37812
AT3G08760	ATSIK	0	S503_M1	NS	NS	up	9926
AT3G08760	ATSIK	0	S503_M2	NS	up	NS	37813
AT3G17410	AT3G17410	Protein kinase superfamily protein [Source:UniProtKB/TrEMBL;Acc:Q9LUT0]	S354_M2	NS	NS	up	38696
AT3G17410	AT3G17410	Protein kinase superfamily protein [Source:UniProtKB/TrEMBL;Acc:Q9LUT0]	T358_M1	NS	NS	up	24740
AT3G17410	AT3G17410	Protein kinase superfamily protein [Source:UniProtKB/TrEMBL;Acc:Q9LUT0]	T358_M2	NS	NS	up	52627
AT3G23750	TMK4	Receptor-like kinase TMK4 [Source:UniProtKB/Swiss-Prot;Acc:Q9LK43]	S738_M1	up	NS	NS	11411
AT3G24660	TMKL1	transmembrane kinase-like 1	S662_M2	NS	NS	down	39385
AT3G24660	TMKL1	transmembrane kinase-like 1	T672_M2	NS	NS	down	52765
AT3G50500	SNRK2.2	SNF1-related protein kinase 2.2	S177_M1	up	NS	NS	12469
AT3G59790	MPK10	MAP kinase 10	T218_M2	up	down	NS	53236
AT3G59790	MPK10	MAP kinase 10	Y220_M2	up	down	NS	55606
AT4G01370	MPK4	MAP kinase 4	T201_M2	NS	down	NS	53365
AT4G01370	MPK4	MAP kinase 4	Y203_M2	NS	down	NS	55615
AT4G18710	BIN2	BRASSINOSTEROID-INSENSITIVE 2	Y200_M1	NS	down	NS	27749
AT4G21540	SPHK1	sphingosine kinase 1	S324_M1	NS	up	NS	15262
AT4G23740	AT4G23740	Probable inactive receptor kinase At4g23740 [Source:UniProtKB/Swiss-Prot;Acc:Q9SUQ3]	S625_M3	NS	NS	down	71184
AT4G23740	AT4G23740	Probable inactive receptor kinase At4g23740 [Source:UniProtKB/Swiss-Prot;Acc:Q9SUQ3]	S633_M3	NS	NS	down	71186
AT4G23740	AT4G23740	Probable inactive receptor kinase At4g23740 [Source:UniProtKB/Swiss-Prot;Acc:Q9SUQ3]	T632_M3	up	NS	down	81650
AT4G23740	AT4G23740	Probable inactive receptor kinase At4g23740 [Source:UniProtKB/Swiss-Prot;Acc:Q9SUQ3]	T634_M3	NS	NS	down	81651
AT4G28980	CAK1AT	CDK-activating kinase 1AT	S208_M1	NS	NS	down	15943
AT4G28980	CAK1AT	CDK-activating kinase 1AT	S208_M2	NS	NS	down	43830
AT4G31390	ACDO1	ABC1-like kinase related to chlorophyll degradation and oxidative stress 1	S574_M1	down	NS	NS	16187
AT4G33430	BAK1	BRI1-associated receptor kinase	T446_M3	up	down	NS	81909
AT4G33430	BAK1	BRI1-associated receptor kinase	T449_M3	up	down	NS	81910
AT4G35230	BSK1	brassinosteroid-signaling kinase 1	T231_M1	up	NS	NS	26164
AT5G16590	LRR1	Probable inactive receptor kinase At5g16590 [Source:UniProtKB/Swiss-Prot;Acc:Q9FMD7]	S624_M2	NS	up	NS	46278
AT5G38210	AT5G38210	Protein kinase family protein [Source:TAIR;Acc:AT5G38210]	S668_M1	NS	NS	up	19337
AT5G45430	AT5G45430	Protein kinase superfamily protein [Source:UniProtKB/TrEMBL;Acc:Q8H0X4]	Y158_M2	up	NS	NS	55730
AT5G49470	AT5G49470	PAS domain-containing protein tyrosine kinase family protein [Source:UniProtKB/TrEMBL;Acc:F4K645]	T616_M1	up	NS	up	27060
AT5G59010	BSK5	brassinosteroid-signaling kinase 5	S329_M1	NS	down	NS	21164
