## Supplemental Dataset 11 for "Integration of multi-omics data reveals interplay between brassinosteroid and TORC signaling in Arabidopsis"

### Sheet: Readme
Supplemental data set S11: BR and autophagy response phenotype on mutants from selected candidate genes
Data S11A:	Results from BL sensitivity test for all assayed mutants
Data S11B:	Results from autopohagy level assessment through GFP-ATG8e expression for all assayed mutants

### Sheet: DataS11A-BL response
			Experiment 1								Experiment 2
mutant line	Accession	GeneName	Mean hypocotyl length (mock)	ST.DEV (mock)	ST.ERR (mock)	Mean hypocotyl length (BL)	ST.DEV (BL)	ST.ERR (BL)	pvalue (treatment*genotype) BL exp. 1	Hypocotyl log2( mut [BL/mock] FC over WT [BL/mock] FC )	Mean hypocotyl length (mock)	ST.DEV (mock)	ST.ERR (mock)	Mean hypocotyl length (BL)	ST.DEV (BL)	ST.ERR (BL)	pvalue (treatment*genotype) BL exp 2	Hypocotyl log2( mut [BL/mock] FC over WT [BL/mock] FC )	Signifcant response to BR
f2kp-1	AT1G07110	F2KP	1.1264	0.202873	0.0405745	2.90375	0.406435	0.0829633	0.00402661	-0.219717	0.883913	0.131382	0.0273951	2.7225	0.440713	0.0899602	0.101747	-0.00162916	no
f2kp-2	AT1G07110	F2KP	0.803333	0.183864	0.037531	2.71583	0.536485	0.10951	0.324554	-0.015327	1.00176	0.175899	0.0426618	3.02542	0.363162	0.0741302	0.973982	-0.0299947	no
mlo2-7	AT1G11310	MLO2	0.902174	0.131701	0.0274615	2.65727	0.405406	0.0864329	0.0106763	-0.066116	1.23143	0.182573	0.0398407	3.10652	0.494797	0.103172	0.00278738	-0.139161	yes
m3kδ7-1	AT1G18160	M3Kδ7	0.896087	0.135336	0.0282195	3.0864	0.465787	0.0931574	0.812927	0.1983	#N/A	#N/A	#N/A	#N/A	#N/A	#N/A	not tested	#N/A	no
m3kδ7-2	AT1G18160	M3Kδ7	0.99	0.165345	0.033751	3.02208	0.57587	0.117549	0.526313	0.0241282	#N/A	#N/A	#N/A	#N/A	#N/A	#N/A	not tested	#N/A	no
bel10-1	AT1G19700	BEL10	1.03458	0.201148	0.0410593	2.74292	0.550213	0.112312	0.00740747	-0.179254	0.884091	0.211922	0.045182	2.674	0.513963	0.102793	0.0238438	-0.027852	yes
hva22h-1	AT1G19950	HVA22H	0.926818	0.152109	0.0324297	2.54708	0.343707	0.0701589	0.000117612	-0.166097	1.27458	0.151686	0.0309627	3.025	0.408145	0.0833123	2.59833e-05	-0.227218	yes
atabcc1-1	AT1G30400	MRP1; ATABCC1	1.01	0.158745	0.0338446	2.74565	0.396288	0.0826317	0.0094809	-0.181791	1.171	0.201805	0.045125	3.165	0.445953	0.0950774	0.0534181	-0.0396634	yes
nrt1.11-2 nrt1.12-2	AT1G52190	NRT1.11 / NTR1.12	1.1	0.199547	0.0425436	3.51409	0.575944	0.122792	4.90706e-05	0.0510631	1.35471	0.255395	0.0619423	3.86476	0.607903	0.132655	0.0829905	0.0382721	yes
at1g54460-1	AT1G54460	AT1G54460	0.991364	0.124606	0.0265661	2.758	0.435136	0.0972993	0.0219862	-0.148449	1.01	0.158745	0.0338446	3.16913	0.507829	0.10589	0.677066	0.063817	no
at1g54460-2	AT1G54460	AT1G54460	0.8325	0.252488	0.0515388	2.69625	0.394118	0.0804489	0.0820758	-0.0772192	1.03522	0.15421	0.0321549	3.19545	0.455053	0.0970177	0.103016	0.00150255	no
amt1;2-1	AT1G64780	AMT1;2	0.683182	0.106117	0.0226242	2.88913	0.702741	0.146532	0.58368	0.307643	#N/A	#N/A	#N/A	#N/A	#N/A	#N/A	not tested	#N/A	no
pds5d-1	AT1G80810	PDS5D	1.02565	0.174404	0.0363657	3.00583	0.490562	0.100136	0.257599	-0.0346913	#N/A	#N/A	#N/A	#N/A	#N/A	#N/A	not tested	#N/A	no
pin4-3	AT2G01420	PIN4	0.737727	0.145371	0.0309932	2.6796	0.361657	0.0723314	0.119289	0.0882069	#N/A	#N/A	#N/A	#N/A	#N/A	#N/A	not tested	#N/A	no
pin4-4	AT2G01420	PIN4	1.03174	0.164279	0.0342546	2.93542	0.516939	0.10552	0.33399	-0.0774277	#N/A	#N/A	#N/A	#N/A	#N/A	#N/A	not tested	#N/A	no
at2g20470-1	AT2G20470	AT2G20470	0.783478	0.181048	0.0377511	2.57783	0.567298	0.11829	0.0960561	-0.0544615	0.983125	0.161564	0.040391	2.774	0.42294	0.0945722	0.0385107	-0.128064	yes
at2g27140-1	AT2G27140	AT2G27140	1.21957	0.194363	0.0405275	2.98792	0.545495	0.111349	0.0495692	-0.293142	0.952917	0.139797	0.028536	2.92043	0.635291	0.132467	0.921297	-0.00882365	no
apk1b-1	AT2G28930	PK1B	0.734167	0.137174	0.0280005	2.89417	0.318774	0.0650694	0.283118	0.206317	#N/A	#N/A	#N/A	#N/A	#N/A	#N/A	not tested	#N/A	no
mpk6-4	AT2G43790	MPK6	0.591	0.14832	0.0331655	1.99409	0.588498	0.125468	6.28711e-08	-0.0181501	0.892	0.161374	0.0322749	2.34789	0.56067	0.128627	2.18168e-06	-0.228333	yes
at3g01160-1	AT3G01160	AT3G01160	1.13	0.284146	0.0580011	3.02292	0.594895	0.121432	0.11468	-0.166296	#N/A	#N/A	#N/A	#N/A	#N/A	#N/A	not tested	#N/A	no
at3g07810-1	AT3G07810	AT3G07810	0.803333	0.183864	0.037531	3.01739	0.415202	0.0865756	0.635604	0.13658	#N/A	#N/A	#N/A	#N/A	#N/A	#N/A	not tested	#N/A	no
at3g13990-1	AT3G13990	AT3G13990	1.04591	0.169415	0.0361194	3.152	0.522036	0.116731	0.773198	0.00559529	#N/A	#N/A	#N/A	#N/A	#N/A	#N/A	not tested	#N/A	no
at3g13990-2	AT3G13990	AT3G13990	0.781304	0.137388	0.0286474	2.88522	0.424145	0.0884403	0.691514	0.112072	#N/A	#N/A	#N/A	#N/A	#N/A	#N/A	not tested	#N/A	no
at3g22750-1	AT3G22750	AT3G22750	0.966957	0.180263	0.0375875	2.94609	0.496165	0.103457	0.189945	0.0213623	#N/A	#N/A	#N/A	#N/A	#N/A	#N/A	not tested	#N/A	no
chup1-1	AT3G25690	CHUP1	0.95	0.213623	0.0436056	2.87083	0.425052	0.0867633	0.649313	-0.177181	#N/A	#N/A	#N/A	#N/A	#N/A	#N/A	not tested	#N/A	no
Δchup1	AT3G25690	CHUP1	0.895	0.228111	0.046563	2.85174	0.427919	0.0892274	0.255387	-0.100769	#N/A	#N/A	#N/A	#N/A	#N/A	#N/A	not tested	#N/A	no
ref6-1	AT3G48430	REF6	0.860417	0.259673	0.0530056	3.19167	0.433997	0.0885893	0.0299942	0.118551	1.09783	0.210734	0.043941	3.45273	0.529071	0.112798	0.000288907	0.028502	yes
pten3-1	AT3G50110	PTEN3	1.25	0.161724	0.0337217	3.06542	0.43567	0.0889308	0.000276792	-0.179973	0.9325	0.156128	0.0318696	2.79091	0.377106	0.0803992	0.145771	-0.0430254	no
pten3-2	AT3G50110	PTEN3	1.16867	0.140553	0.0362907	2.85636	0.547691	0.165135	0.00142397	-0.184812	1.26818	0.235279	0.0709394	3.25786	0.352882	0.0943117	0.0744516	0.123122	no
cpk13-1	AT3G51850	CPK13	0.986316	0.134627	0.0308857	2.7544	0.388867	0.0777733	0.00986708	-0.142968	1.38	0.213562	0.0435931	3.70957	0.572185	0.119309	0.361464	-0.0475459	no
hmgb1-1	AT3G51880	HMGB1	0.975909	0.138552	0.0295395	2.57957	0.434202	0.0905374	0.000101831	-0.183606	1.20696	0.152358	0.0317689	2.99565	0.52177	0.108797	3.42983e-05	-0.162631	yes
hmgb1-2	AT3G51880	HMGB1	1.03	0.157374	0.0314749	2.65864	0.398931	0.0850523	0.000914846	-0.217873	0.905263	0.171249	0.0392873	2.32304	0.332572	0.069346	1.82633e-07	-0.264978	yes
lhca2-1	AT3G61470	LHCA2	0.997083	0.255078	0.0520677	2.87125	0.498025	0.101659	0.0316836	-0.0600218	0.946087	0.136173	0.028394	2.75783	0.400136	0.0834341	0.0424701	-0.0810981	yes
dgd2-1	AT4G00550	DGD2	0.8275	0.146265	0.0298562	2.74917	0.512054	0.104523	0.238072	-0.0404881	#N/A	#N/A	#N/A	#N/A	#N/A	#N/A	not tested	#N/A	no
at4g01670-1	AT4G01670	AT4G01670	1.2575	0.152834	0.0764172	2.78	0.59397	0.42	0.059326	-0.480058	0.855217	0.176915	0.0368893	2.7464	0.512972	0.102594	0.110559	-0.0894726	no
at4g01670-2	AT4G01670	AT4G01670	1.02333	0.162392	0.033148	3.71208	0.513708	0.10486	0.00033469	0.273038	0.963333	0.136849	0.0279341	2.94889	0.640549	0.123274	0.670978	-0.0105204	no
toc159-1	AT4G02510	TOC159	1.015	0.192963	0.0393884	3.19875	0.861027	0.175756	0.621366	0.0701137	#N/A	#N/A	#N/A	#N/A	#N/A	#N/A	not tested	#N/A	no
amt1;1-1	AT4G13510	AMT1;1	0.789167	0.123215	0.0251511	2.96043	0.344126	0.0717552	0.796715	0.134756	#N/A	#N/A	#N/A	#N/A	#N/A	#N/A	not tested	#N/A	no
athsbp-1	AT4G15802	HSBP	1.02348	0.20895	0.0435691	3.50875	0.692439	0.141344	0.00751002	0.191562	0.9312	0.213606	0.0427213	3.13045	0.456242	0.0972712	0.0978162	0.124624	yes
athsbp-2	AT4G15802	HSBP	0.835909	0.158735	0.0338424	3.33083	0.444404	0.0907136	0.000205772	0.221814	0.91625	0.161778	0.0330229	3.29304	0.398103	0.0830102	0.000333861	0.221024	yes
at4g23740-1	AT4G23740	AT4G23740	1.02667	0.230909	0.047134	3.034	0.505412	0.101082	0.389458	-0.0226616	#N/A	#N/A	#N/A	#N/A	#N/A	#N/A	not tested	#N/A	no
at4g23740-2	AT4G23740	AT4G23740	0.760417	0.150866	0.0307955	2.82565	0.436107	0.0909346	0.488807	0.121071	#N/A	#N/A	#N/A	#N/A	#N/A	#N/A	not tested	#N/A	no
dek3-1	AT4G26630	DEK3	1.06261	0.137979	0.0287707	3.225	0.893094	0.190408	0.775195	0.0157739	0.877619	0.155528	0.0339391	2.93731	0.578644	0.113481	0.63359	0.118243	no
dek3-2	AT4G26630	DEK3	0.818333	0.135764	0.0277127	2.3725	0.464751	0.0948669	5.12505e-06	-0.237004	1.00292	0.166354	0.0339569	3.02478	0.443979	0.0925759	0.956573	-0.0319551	no
at4g27450-1	AT4G27450	AT4G27450	0.73625	0.172193	0.0351488	2.60875	0.357264	0.0729262	0.0976531	0.0524398	0.941	0.115936	0.025924	2.9575	0.53088	0.13272	0.663468	0.0275267	no
at4g27450-2	AT4G27450	AT4G27450	0.776667	0.145114	0.0296212	2.42417	0.330979	0.0675608	4.71491e-05	-0.13053	1.02353	0.138877	0.0336826	3.10692	0.593582	0.16463	0.486136	-0.0226509	no
tss-1	AT4G28080	REC2	1.2187	0.220975	0.0460765	3.59478	0.696588	0.145249	0.0309456	-0.0253481	1.10455	0.312711	0.0666701	2.85706	0.694971	0.168555	0.0659427	-0.253507	yes
atsun1-1	AT5G04990	SUN1	1.0875	0.205601	0.0419681	3.33917	0.451769	0.0922169	0.122479	0.0325579	#N/A	#N/A	#N/A	#N/A	#N/A	#N/A	not tested	#N/A	no
sun1-KO	AT5G04990	SUN1	0.742083	0.205151	0.0418762	2.735	0.405023	0.0826749	0.567752	0.109236	#N/A	#N/A	#N/A	#N/A	#N/A	#N/A	not tested	#N/A	no
mug13.4-1	AT5G05100	MUG13.4	2.9605	0.206982	0.103491	4.99575	1.35301	0.676503	0.787966	-0.0119143	#N/A	#N/A	#N/A	#N/A	#N/A	#N/A	not tested	#N/A	not tested
degp9-1	AT5G40200	DegP9	1.01045	0.146758	0.0312889	2.79292	0.548979	0.11206	0.0389063	-0.157817	1.25826	0.152544	0.0318075	2.84875	0.453396	0.0925491	1.1934e-06	-0.29523	yes
g6pd6-1	AT5G40760	G6PD6	1.18667	0.158061	0.0344918	3.05625	0.613485	0.125227	0.00779619	-0.10928	1.26	0.405357	0.104663	2.912	0.444917	0.140695	0.760148	-0.0294528	no
gbpl3-1	AT5G46070	GBPL3	1.20304	0.156189	0.0325676	3.05208	0.376713	0.0768963	0.00270022	-0.131022	0.9375	0.155794	0.0318013	3.00296	0.468999	0.0902589	0.382005	0.0549112	no
at5g48240-2	AT5G48240	AT5G48240	1.3275	0.274636	0.137318	2.88714	0.814447	0.307832	0.38473	-0.0485379	#N/A	#N/A	#N/A	#N/A	#N/A	#N/A	not tested	#N/A	no
at5g49400-1	AT5G49400	AT5G49400	1.55318	0.241708	0.0515323	3.37435	0.314018	0.0654773	0.693614	-0.0500865	#N/A	#N/A	#N/A	#N/A	#N/A	#N/A	not tested	#N/A	no

### Sheet: DataS11B-GFP_ATG8e
Experiment	Gene ID	Gene symbol	Allele	mutantID	Treatment	protoplast with high autophagy (mean)	Std. deviation	Data points	Std. error	variance	pvalue mutant vs WT	genotype by treatmentpvalue (GLM)	log2FC mutant/WT basal autophagy	Treatment	protoplast with high autophagy (mean)	Std. deviation	Data points	Std. error	variance	pvalue mutant vs WT	genotype by treatmentpvalue (GLM)	log2FC mutant/WT starvation autophagy	basal log2FC	starv/ctrl autoph FC	mut [starv/ctrl] / wt [starv/ctrl] FC	effect logFC
CFP-ATG8e	AT3G51880	HMGB1	SAIL_261_B02	hmgb1-1	control	16	1	3	0.57735	1	0.0123485	0.0177764	0.540568	suc.starv	44	3.60555	3	2.08167	13	0.547333	0.0177764	1.03937	0.0557094	2.75	0.714567	-0.484859
CFP-ATG8e	AT3G61470	LHCA2	GABI_511C01	lhca2-1	control	4	1	3	0.57735	1	0.00373845	1.22252e-10	-1.45943	suc.starv	5.33333	1.1547	3	0.666667	1.33333	2.06504e-05	1.22252e-10	0.125984	-2.98868	1.33333	0.346457	-1.52925
CFP-ATG8e	AT4G15802	HSBP	SALK_046465.15.90.x	athsbp-2	control	5.33333	2.08167	3	1.20185	4.33333	0.0222699	1.27278e-09	-1.04439	suc.starv	11	1	3	0.57735	1	3.65856e-05	1.27278e-09	0.259843	-1.94429	2.0625	0.535925	-0.899896
CFP-ATG8e	AT4G23740	AT4G23740	SALK_005132.52.35.x	at4g23740-1	control	6.66667	2.08167	3	1.20185	4.33333	0.0502481	1.0867e-10	-0.722466	suc.starv	8.66667	2.51661	3	1.45297	6.33333	8.12314e-05	1.0867e-10	0.204724	-2.28824	1.3	0.337795	-1.56578
CFP-ATG8e	WT	WT	WT	WT	control	11	1.73205	3	1	3	1	1	0	suc.starv	42.3333	2.51661	3	1.45297	6.33333	1	1	1	0	3.84848	1	0
GFP-ATG8e	AT1G19700	BEL10	SALK_073173.40.95.x	bel10-1	control	5	0	3	0	0	0.00301944	3.7693e-07	-1.51937	suc.starv	20	3	3	1.73205	9	9.84348e-05	3.7693e-07	0.397351	-1.33151	4	1.13907	0.18786
GFP-ATG8e	AT1G80810	PDS5D	SALK_133849.41.40.x	pds5d-1	control	9	1.41421	2	1	2	0.0775022	1.22995e-07	-0.671377	suc.starv	19.3333	2.08167	3	1.20185	4.33333	3.15947e-05	1.22995e-07	0.384106	-1.38042	2.14815	0.611724	-0.709046
GFP-ATG8e	AT2G01420	PIN4	pin4-3	pin4-3	control	20.2333	1.36504	3	0.788106	1.86333	0.0233885	0.000214803	0.49736	suc.starv	48.35	2.33345	2	1.65	5.445	0.32188	0.000214803	0.960596	-0.0579983	2.38962	0.680488	-0.555358
GFP-ATG8e	AT2G20470	AT2G20470	SALK_208136	at2g20470-1	control	39.3333	6.35085	3	3.66667	40.3333	0.00317198	0.000100455	1.45638	suc.starv	59	1.73205	3	1	3	0.00289001	0.000100455	1.17219	0.229201	1.5	0.427152	-1.22718
GFP-ATG8e	AT2G28930	PK1B	SALK_001115.48.10.x	apk1b-1	control	34.3333	1.52753	3	0.881917	2.33333	0.000298447	0.234138	1.26024	suc.starv	71.3333	4.93288	3	2.848	24.3333	0.00214167	0.234138	1.41722	0.503062	2.07767	0.591654	-0.757174
GFP-ATG8e	AT2G43790	MPK6	SALK_062471.45.25.x	mpk6-4	control	25	1.41421	2	1	2	0.0132159	0.000974801	0.802554	suc.starv	47.5	3.53553	2	2.5	12.5	0.285222	0.000974801	0.943709	-0.0835866	1.9	0.54106	-0.886141
GFP-ATG8e	AT3G01160	AT3G01160	SALK_125241.47.40.x	at3g01160-1	control	34.3333	3.21455	3	1.85592	10.3333	0.00105756	9.096e-09	1.26024	suc.starv	41.6667	2.51661	3	1.45297	6.33333	0.00698737	9.096e-09	0.827815	-0.27262	1.21359	0.345592	-1.53286
GFP-ATG8e	AT3G48430	REF6	SALK_001018.33.95.x	ref6-1	control	33	7.2111	3	4.16333	52	0.0133358	1.93162e-06	1.20309	suc.starv	45	5.2915	3	3.05505	28	0.168798	1.93162e-06	0.89404	-0.161589	1.36364	0.38832	-1.36468
GFP-ATG8e	WT	WT	WT	WT	control	14.3333	2.51661	3	1.45297	6.33333	1	1	0	suc.starv	50.3333	1.52753	3	0.881917	2.33333	1	1	1	0	3.51163	1	0
mCherry-ATG8e_1	AT1G19950	HVA22H	SALK_204070	hva22h-1	control	17.3333	2.51661	3	1.45297	6.33333	0.0198908	1	0.612977	suc.starv	51.3333	2.3094	3	1.33333	5.33333	0.00612226	1	1.22222	0.289507	2.96154	0.799145	-0.32347
mCherry-ATG8e_1	AT1G52190	NRT1.11 / NTR1.12	SALK_065633.54.50.x/SAIL_270_A08	nrt1.11-2 nrt1.12-2	control	10	4	3	2.3094	16	0.608653	0.475501	-0.180572	suc.starv	46	5.19615	3	3	27	0.281306	0.475501	1.09524	0.131245	4.6	1.24127	0.311817
mCherry-ATG8e_1	AT4G26630	DEK3	SALK_112581.46.05.x	dek3-2	control	25.3333	2.08167	3	1.20185	4.33333	0.000523181	0.00272717	1.16046	suc.starv	51.3333	2.3094	3	1.33333	5.33333	0.00612226	0.00272717	1.22222	0.289507	2.02632	0.546784	-0.870958
mCherry-ATG8e_1	AT4G27450	AT4G27450	SALK_046196.52.80.x	at4g27450-2	control	22.3333	3.51188	3	2.02759	12.3333	0.00672707	0.000216521	0.978626	suc.starv	45	2	3	1.1547	4	0.140066	0.000216521	1.07143	0.0995357	2.01493	0.54371	-0.879091
mCherry-ATG8e_1	AT4G28080	REC2	GABI_819B08	tss-1	control	16.6667	4.72582	3	2.72845	22.3333	0.130412	0.891824	0.556393	suc.starv	51	1	3	0.57735	1	0.00222605	0.891824	1.21429	0.280108	3.06	0.825714	-0.276285
mCherry-ATG8e_1	AT5G48240	AT5G48240	SALK_082165.18.20.x	at5g48240-2	control	24.6667	2.88675	3	1.66667	8.33333	0.00175376	0.660776	1.12199	suc.starv	57.6667	1.1547	3	0.666667	1.33333	0.000300134	0.660776	1.37302	0.457348	2.33784	0.630845	-0.664642
mCherry-ATG8e_1	AT5G49400	AT5G49400	SALK_018783.56.00.x	at5g49400-1	control	18.3333	2.88675	3	1.66667	8.33333	0.0175474	NA	0.693897	suc.starv	NA	NA	NA	NA	NA	NA	NA	NA	NA	NA	NA	NA
mCherry-ATG8e_1	WT	WT	WT	WT	control	11.3333	1.1547	3	0.666667	1.33333	1	1	0	suc.starv	42	2	3	1.1547	4	1	1	1	0	3.70588	1	0
mCherry-ATG8e_2	AT1G11310	MLO2	SALK_079850	mlo2-7	control	21	5.2915	3	3.05505	28	0.099982	0.0458039	0.551015	suc.starv	60.8333	3.32916	3	1.92209	11.0833	0.0199541	0.0458039	1.16242	0.217132	2.89683	0.793398	-0.333883
mCherry-ATG8e_2	AT1G30400	MRP1; ATABCC1	SALK_017431	atabcc1-1	control	24.3333	0.57735	3	0.333333	0.333333	0.000178521	0.000751059	0.76356	suc.starv	68	3.60555	3	2.08167	13	0.00286094	0.000751059	1.29936	0.377805	2.79452	0.765378	-0.385755
mCherry-ATG8e_2	AT2G01420	PIN4	pin4-3	pin4-3	control	17	1	3	0.57735	1	0.0390205	0.000214803	0.246161	suc.starv	38.6667	3.05505	3	1.76383	9.33333	0.00305542	0.000214803	0.738854	-0.43664	2.27451	0.622955	-0.6828
mCherry-ATG8e_2	AT3G50110	PTEN3	SALK_073476.16.05.X	pten3-1	control	23.3333	6.65833	3	3.84419	44.3333	0.0823243	0.0165931	0.703018	suc.starv	65	2.64575	3	1.52753	7	0.00286221	0.0165931	1.24204	0.31271	2.78571	0.762966	-0.390309
mCherry-ATG8e_2	AT3G51850	CPK13	SALK_057893	cpk13-1	control	17.6667	3.05505	3	1.76383	9.33333	0.151835	0.000178272	0.301656	suc.starv	64.3333	5.1316	3	2.96273	26.3333	0.0198908	0.000178272	1.2293	0.297836	3.64151	0.997356	-0.00381941
mCherry-ATG8e_2	AT4G02510	TOC159	SALKseq_037131.1	toc159-1	control	NA	NA	NA	NA	NA	NA	NA	NA	suc.starv	NA	NA	NA	NA	NA	NA	NA	NA	NA	NA	NA	NA
mCherry-ATG8e_2	AT5G04990	SUN1	SALK_123093.14.80.x	sun1-KO	control	9.33333	1.52753	3	0.881917	2.33333	0.0106366	9.67888e-05	-0.61891	suc.starv	31.3333	3.21455	3	1.85592	10.3333	0.000685899	9.67888e-05	0.598726	-0.740032	3.35714	0.919472	-0.121122
mCherry-ATG8e_2	AT5G40200	DegP9	SALK_125251.36.90.X	degp9-1	control	28	4	3	2.3094	16	0.00472472	0.00254325	0.966053	suc.starv	71	3.60555	3	2.08167	13	0.00148204	0.00254325	1.35669	0.440089	2.53571	0.694495	-0.525964
mCherry-ATG8e_2	AT5G40760	G6PD6	SALK_016157.17.20.X	g6pd6-1	control	20	1.73205	3	1	3	0.00920589	0.0701158	0.480626	suc.starv	59	5.2915	3	3.05505	28	0.112124	0.0701158	1.12739	0.172985	2.95	0.807962	-0.307641
mCherry-ATG8e_2	AT5G46070	GBPL3	SALK_016366	gbpl3-1	control	NA	NA	NA	NA	NA	NA	NA	NA	suc.starv	NA	NA	NA	NA	NA	NA	NA	NA	NA	NA	NA	NA
mCherry-ATG8e_2	WT	WT	WT	WT	control	14.3333	1.1547	3	0.666667	1.33333	1	1	0	suc.starv	52.3333	2.08167	3	1.20185	4.33333	1	1	1	0	3.65116	1	0
